# Genome-Resolved Metagenomics Analysis of Rice Straw Degradation Experiments Unveils MAGs with High Potential to Decompose Lignocellulosic Residues

**DOI:** 10.1101/2025.03.13.642948

**Authors:** Jeferyd Yepes-García, Nicolás Novoa-Montenegro, Vanessa Otero-Jiménez, Daniel Uribe-Vélez, Emiliano Barreto-Hernández, Laurent Falquet

**Affiliations:** Department of Biology, University of Fribourg, Fribourg, Canton of Fribourg, 1700, Switzerland; Swiss Institute of Bioinformatics, Lausanne, Vaud, 1015, Switzerland; Agricultural Microbiology Group, B Instituto de Biotecnología, Universidad Nacional de Colombia, A.A 14-490, Bogotá D.C., Colombia; Department of Soil and Water Systems, University of Idaho, 875 Perimeter Drive MS2340, Moscow, ID 83844-2340, United States of America; Bioinformatics group, Instituto de Biotecnología, Universidad Nacional de Colombia, A.A 14-490, Bogotá D.C., Colombia

**Author notes:** Correspondence should be addressed to L.F.

## Abstract

**Background:** Rice is one of the top three crops that contribute 60% of the calories consumed by humans worldwide. Nonetheless, extensive rice harvesting yields more than 800 million tons of rice straw (RS) per year globally, generating a byproduct that is often difficult for farmers to manage efficiently without burning it. As a result, millions of tons of carbon dioxide and greenhouse gases are released, causing issues such as respiratory problems, soil degradation, and global warming. In this work, we explore the biological decomposition of RS through the application of microbial consortia from a metagenomics perspective.

**Results:** We applied different treatments to RS placed in a mulching setup during experiments carried out in Colombian rice fields, using various combinations of a *Trichoderma*-based commercial product, the bacterial strain *Bacillus altitudinis* IBUN2717, inorganic nitrogen, and a mixture of potassium-reducing organic acids. Before inoculation and after 30 days of treatment, we characterized the microbial community on the RS surface and from the bulk soil by performing a reference-based compositional analysis, and reconstructing and functionally annotating Metagenome-Assembled Genomes (MAGs). High-quality MAGs with great potential to decompose RS, represented by the extensive number of carbohydrate-active enzymes, were recovered. Soil MAGs taxonomic classification indicates that they may represent potential novel microbial taxa. At the same time, the main part of the RS MAGs with superior lignocellulose-degrading capacity were affiliated under Actinomycetota and Bacteroidota phyla. Moreover, β-glucosidase activity measurements indicated an increased RS degradation after the application of the treatment that included inorganic nitrogen.

**Conclusions:** This contribution underscores the possibility of promoting RS degradation through the application of biological strategies. Further, the newly unveiled MAGs with high RS-degrading potential provide a valuable resource for exploring the functional potential of previously uncharacterized microbial diversity in Colombian agricultural ecosystems, including microorganisms that have not been previously reported as remarkable lignocellulose decomposers.

**Graphical abstract:** 
