## Additional file 2 for "Genome-Resolved Metagenomics Analysis of Rice Straw Degradation Experiments Unveils MAGs with High Potential to Decompose Lignocellulosic Residues"

### Sheet: Table S1
Table S1. Analyses of Variance (ANOVA) evaluating the effect of treatments on each physicochemical parameters in soil samples.
Total Carbon	Df	Sum Sq	Mean Sq	F-value	Pr(>F)
Treatment	4	0.1494	0.03734	2.488	0.138
Residuals	7	0.1051	0.001501
Total Nitrogen	Df	Sum Sq	Mean Sq	F-value	Pr(>F)
Treatment	4	0.01412	0.003529	0.958	0.485
Residuals	7	0.02577	0.003682
Phosphorus	Df	Sum Sq	Mean Sq	F-value	Pr(>F)
Treatment	4	231.9	57.98	0.886	0.519
Residuals	7	458.3	65.47
Phosphorus	Df	Sum Sq	Mean Sq	F-value	Pr(>F)
Treatment	4	0.0136	0.0034	0.15	0.957
Residuals	7	0.1588	0.02269

### Sheet: Table S2
Table S2. Analyses of Variance (ANOVA) evaluating homogeneity of group dispersions (variances) among RS or soil samples.
RS samples	Df	Sum Sq	Mean Sq	F-value	Pr(>F)
Groups	3	853.1	284.38	1.7955	0.1789
Residuals	21	3326	158.38
Soil samples	Df	Sum Sq	Mean Sq	F-value	Pr(>F)
Groups	3	94.61	31.536	1.6674	0.1913
Residuals	36	680.9	18.914

### Sheet: Table S3
Table S3. Features and taxonomical annotation of MAGs recovered from RS samples.
Bin	Treatment	Matrix	Time	MAG	Domain	Phylum	Class	Order	Family	Genus	Species
ContRs0_10	Cont	Rice straw	0	Mid-quality	Bacteria	Pseudomonadota	Gammaproteobacteria	Xanthomonadales	Xanthomonadaceae	Thermomonas	Unclassified
ContRs0_11	Cont	Rice straw	0	Mid-quality	Bacteria	Bacteroidota	Bacteroidia	Sphingobacteriales	Sphingobacteriaceae	Sphingobacterium	Sphingobacterium sp002500745
ContRs0_12	Cont	Rice straw	0	High-quality	Bacteria	Actinomycetota	Actinomycetes	Streptomycetales	Streptomycetaceae	Streptomyces	Streptomyces bacillaris
ContRs0_13	Cont	Rice straw	0	High-quality	Bacteria	Pseudomonadota	Gammaproteobacteria	Xanthomonadales	Xanthomonadaceae	Pseudoxanthomonas_A	Unclassified
ContRs0_14	Cont	Rice straw	0	High-quality	Bacteria	Pseudomonadota	Alphaproteobacteria	Rhizobiales	Beijerinckiaceae	Bosea	Unclassified
ContRs0_15	Cont	Rice straw	0	High-quality	Bacteria	Bacillota	Bacilli	Lactobacillales	Streptococcaceae	Lactococcus	Lactococcus lactis
ContRs0_16	Cont	Rice straw	0	High-quality	Bacteria	Actinomycetota	Actinomycetes	Mycobacteriales	Mycobacteriaceae	Mycobacterium	Unclassified
ContRs0_18	Cont	Rice straw	0	Mid-quality	Bacteria	Actinomycetota	Actinomycetes	Actinomycetales	Microbacteriaceae	Leucobacter	Leucobacter sp020096995
ContRs0_19	Cont	Rice straw	0	High-quality	Bacteria	Actinomycetota	Actinomycetes	Propionibacteriales	Nocardioidaceae	Marmoricola	Unclassified
ContRs0_2	Cont	Rice straw	0	High-quality	Bacteria	Pseudomonadota	Gammaproteobacteria	Enterobacterales	Enterobacteriaceae	Pantoea	Pantoea ananatis
ContRs0_20	Cont	Rice straw	0	Mid-quality	Bacteria	Actinomycetota	Actinomycetes	Actinomycetales	Kineosporiaceae	R-H-3	Unclassified
ContRs0_21	Cont	Rice straw	0	Mid-quality	Bacteria	Pseudomonadota	Alphaproteobacteria	Acetobacterales	Acetobacteraceae	Belnapia	Unclassified
ContRs0_22	Cont	Rice straw	0	High-quality	Bacteria	Pseudomonadota	Alphaproteobacteria	Rhizobiales	Rhizobiaceae	Aureimonas	Aureimonas altamirensis
ContRs0_23	Cont	Rice straw	0	Mid-quality	Bacteria	Actinomycetota	Actinomycetes	Actinomycetales	Microbacteriaceae	Herbiconiux	Herbiconiux sp013113715
ContRs0_24	Cont	Rice straw	0	Mid-quality	Bacteria	Bacillota	Bacilli	Lactobacillales	Enterococcaceae	Enterococcus_D	Enterococcus_D innesii
ContRs0_25	Cont	Rice straw	0	High-quality	Bacteria	Pseudomonadota	Gammaproteobacteria	Pseudomonadales	Moraxellaceae	Acinetobacter	Acinetobacter soli
ContRs0_26	Cont	Rice straw	0	High-quality	Bacteria	Bacillota	Bacilli	Bacillales	Bacillaceae	Bacillus	Bacillus altitudinis
ContRs0_27	Cont	Rice straw	0	High-quality	Bacteria	Bacillota	Bacilli	Lactobacillales	Lactobacillaceae	Leuconostoc	Leuconostoc pseudomesenteroides
ContRs0_28	Cont	Rice straw	0	High-quality	Bacteria	Bacteroidota	Bacteroidia	Cytophagales	Spirosomataceae	Siphonobacter	Unclassified
ContRs0_29	Cont	Rice straw	0	High-quality	Bacteria	Actinomycetota	Actinomycetes	Actinomycetales	Cellulomonadaceae	Cellulomonas	Cellulomonas taurus
ContRs0_30	Cont	Rice straw	0	High-quality	Bacteria	Pseudomonadota	Alphaproteobacteria	Rhodobacterales	Rhodobacteraceae	Cereibacter_A	Cereibacter_A sphaeroides
ContRs0_31	Cont	Rice straw	0	High-quality	Bacteria	Actinomycetota	Actinomycetes	Actinomycetales	Dermatophilaceae	Phycicoccus	Phycicoccus jejuensis
ContRs0_33	Cont	Rice straw	0	High-quality	Bacteria	Bacillota	Bacilli	Lactobacillales	Enterococcaceae	Enterococcus_G	Enterococcus_G sulfureus
ContRs0_34	Cont	Rice straw	0	High-quality	Bacteria	Pseudomonadota	Alphaproteobacteria	Rhizobiales	Rhizobiaceae	Ochrobactrum_A	Ochrobactrum_A pseudogrignonensis
ContRs0_36	Cont	Rice straw	0	High-quality	Bacteria	Pseudomonadota	Alphaproteobacteria	Sphingomonadales	Sphingomonadaceae	Sphingobium	Sphingobium sp913773715
ContRs0_4	Cont	Rice straw	0	Mid-quality	Bacteria	Actinomycetota	Actinomycetes	Actinomycetales	Microbacteriaceae	Microbacterium	Microbacterium sp003293595
ContRs0_5	Cont	Rice straw	0	High-quality	Bacteria	Pseudomonadota	Alphaproteobacteria	Rhizobiales	Beijerinckiaceae	Methylobacterium	Methylobacterium sp900112625
ContRs0_9	Cont	Rice straw	0	High-quality	Bacteria	Actinomycetota	Actinomycetes	Mycobacteriales	Mycobacteriaceae	Mycobacterium	Mycobacterium anyangense
ContRs1_10	Cont	Rice straw	1	High-quality	Bacteria	Actinomycetota	Actinomycetes	Mycobacteriales	Mycobacteriaceae	Mycobacterium	Mycobacterium kyogaense
ContRs1_11	Cont	Rice straw	1	Mid-quality	Bacteria	Actinomycetota	Actinomycetes	Mycobacteriales	Mycobacteriaceae	Mycobacterium	Unclassified
ContRs1_12	Cont	Rice straw	1	High-quality	Bacteria	Actinomycetota	Actinomycetes	Actinomycetales	Microbacteriaceae	Leucobacter	Leucobacter sp020096995
ContRs1_13	Cont	Rice straw	1	High-quality	Bacteria	Actinomycetota	Actinomycetes	Actinomycetales	Dermatophilaceae	Terracoccus	Unclassified
ContRs1_14	Cont	Rice straw	1	High-quality	Bacteria	Actinomycetota	Actinomycetes	Mycobacteriales	Mycobacteriaceae	Mycobacterium	Unclassified
ContRs1_15	Cont	Rice straw	1	High-quality	Bacteria	Actinomycetota	Actinomycetes	Propionibacteriales	Propionibacteriaceae	Unclassified	Unclassified
ContRs1_16	Cont	Rice straw	1	High-quality	Bacteria	Myxococcota	Myxococcia	Myxococcales	Myxococcaceae	Melittangium	Melittangium primigenium
ContRs1_17	Cont	Rice straw	1	High-quality	Bacteria	Bacteroidota	Bacteroidia	Sphingobacteriales	Sphingobacteriaceae	Sphingobacterium	Unclassified
ContRs1_19	Cont	Rice straw	1	Mid-quality	Bacteria	Myxococcota	Polyangia	Nannocystales	Nannocystaceae	Nannocystis	Unclassified
ContRs1_20	Cont	Rice straw	1	High-quality	Bacteria	Pseudomonadota	Alphaproteobacteria	Sphingomonadales	Sphingomonadaceae	Sphingomonas_I	Unclassified
ContRs1_21	Cont	Rice straw	1	High-quality	Bacteria	Pseudomonadota	Alphaproteobacteria	Rhizobiales	Rhizobiaceae	Shinella	Shinella sumterensis
ContRs1_22	Cont	Rice straw	1	High-quality	Bacteria	Bacillota	Bacilli	Lactobacillales	Enterococcaceae	Enterococcus_D	Enterococcus_D innesii
ContRs1_24	Cont	Rice straw	1	High-quality	Bacteria	Bacillota	Bacilli	Bacillales	Bacillaceae_H	Priestia	Priestia megaterium
ContRs1_25	Cont	Rice straw	1	High-quality	Bacteria	Actinomycetota	Actinomycetes	Mycobacteriales	Mycobacteriaceae	Corynebacterium	Unclassified
ContRs1_26	Cont	Rice straw	1	High-quality	Bacteria	Pseudomonadota	Alphaproteobacteria	Rhizobiales	Beijerinckiaceae	Methylobacterium	Methylobacterium sp900112625
ContRs1_27	Cont	Rice straw	1	Mid-quality	Bacteria	Pseudomonadota	Alphaproteobacteria	Rhizobiales	Rhizobiaceae	Ochrobactrum_A	Ochrobactrum_A pseudogrignonensis
ContRs1_28	Cont	Rice straw	1	High-quality	Bacteria	Pseudomonadota	Gammaproteobacteria	Burkholderiales	Burkholderiaceae	Pseudorhodoferax	Unclassified
ContRs1_30	Cont	Rice straw	1	Mid-quality	Bacteria	Actinomycetota	Actinomycetes	Actinomycetales	Microbacteriaceae	Microbacterium	Unclassified
ContRs1_33	Cont	Rice straw	1	High-quality	Bacteria	Pseudomonadota	Alphaproteobacteria	Sphingomonadales	Sphingomonadaceae	Sphingobium	Unclassified
ContRs1_34	Cont	Rice straw	1	High-quality	Bacteria	Actinomycetota	Actinomycetes	Actinomycetales	Dermabacteraceae	Brachybacterium	Brachybacterium sp005490785
ContRs1_35	Cont	Rice straw	1	High-quality	Bacteria	Pseudomonadota	Gammaproteobacteria	Burkholderiales	Burkholderiaceae	Herbaspirillum	Herbaspirillum huttiense
ContRs1_36	Cont	Rice straw	1	High-quality	Bacteria	Pseudomonadota	Gammaproteobacteria	Xanthomonadales	Xanthomonadaceae	Pseudoxanthomonas_A	Pseudoxanthomonas_A winnipegensis
ContRs1_37	Cont	Rice straw	1	High-quality	Bacteria	Pseudomonadota	Gammaproteobacteria	Pseudomonadales	Pseudomonadaceae	Pseudomonas_E	Pseudomonas_E monteilii
ContRs1_38	Cont	Rice straw	1	High-quality	Bacteria	Bacteroidota	Bacteroidia	Sphingobacteriales	Sphingobacteriaceae	Olivibacter	Unclassified
ContRs1_39	Cont	Rice straw	1	High-quality	Bacteria	Actinomycetota	Actinomycetes	Mycobacteriales	Pseudonocardiaceae	Pseudonocardia	Pseudonocardia alni
ContRs1_4	Cont	Rice straw	1	High-quality	Bacteria	Deinococcota	Deinococci	Deinococcales	Trueperaceae	Truepera	Unclassified
ContRs1_40	Cont	Rice straw	1	High-quality	Bacteria	Bacillota	Bacilli	Staphylococcales	Staphylococcaceae	Mammaliicoccus	Mammaliicoccus sciuri
ContRs1_41	Cont	Rice straw	1	High-quality	Bacteria	Actinomycetota	Actinomycetes	Mycobacteriales	Mycobacteriaceae	Mycobacterium	Mycobacterium anyangense
ContRs1_5	Cont	Rice straw	1	Mid-quality	Bacteria	Chloroflexota	Chloroflexia	Thermomicrobiales	UBA6265	JACCYX01	Unclassified
ContRs1_6	Cont	Rice straw	1	High-quality	Bacteria	Actinomycetota	Actinomycetes	Mycobacteriales	Mycobacteriaceae	Rhodococcus	Rhodococcus kroppenstedtii
ContRs1_7	Cont	Rice straw	1	High-quality	Bacteria	Pseudomonadota	Gammaproteobacteria	Xanthomonadales	Xanthomonadaceae	Luteimonas_D	Luteimonas_D abyssi
ContRs1_8	Cont	Rice straw	1	High-quality	Bacteria	Actinomycetota	Actinomycetes	Actinomycetales	Microbacteriaceae	Microbacterium	Unclassified
ContRs1_9	Cont	Rice straw	1	High-quality	Bacteria	Bacteroidota	Bacteroidia	Sphingobacteriales	Sphingobacteriaceae	Pararcticibacter	Unclassified
FBpRs1_1	FBa	Rice straw	1	Mid-quality	Bacteria	Pseudomonadota	Gammaproteobacteria	Pseudomonadales	Pseudomonadaceae	Pseudomonas_E	Pseudomonas_E monteilii
FBpRs1_12	FBa	Rice straw	1	High-quality	Bacteria	Actinomycetota	Actinomycetes	Actinomycetales	Dermatophilaceae	Marihabitans	Marihabitans melonis
FBpRs1_13	FBa	Rice straw	1	High-quality	Bacteria	Actinomycetota	Actinomycetes	Mycobacteriales	Mycobacteriaceae	Mycobacterium	Mycobacterium kyogaense
FBpRs1_15	FBa	Rice straw	1	Mid-quality	Bacteria	Pseudomonadota	Alphaproteobacteria	Rhizobiales	Rhizobiaceae	Neorhizobium	Unclassified
FBpRs1_16	FBa	Rice straw	1	High-quality	Bacteria	Pseudomonadota	Gammaproteobacteria	Xanthomonadales	Xanthomonadaceae	Luteimonas_D	Luteimonas_D abyssi
FBpRs1_17	FBa	Rice straw	1	Mid-quality	Bacteria	Actinomycetota	Actinomycetes	Mycobacteriales	Pseudonocardiaceae	Actinomycetospora	Actinomycetospora corticicola
FBpRs1_18	FBa	Rice straw	1	High-quality	Bacteria	Pseudomonadota	Alphaproteobacteria	Rhizobiales	Xanthobacteraceae	Rhodopseudomonas	Unclassified
FBpRs1_19	FBa	Rice straw	1	High-quality	Bacteria	Pseudomonadota	Alphaproteobacteria	Rhizobiales	Hyphomicrobiaceae	Hyphomicrobium_C	Unclassified
FBpRs1_2	FBa	Rice straw	1	Mid-quality	Bacteria	Actinomycetota	Actinomycetes	Actinomycetales	Dermabacteraceae	Brachybacterium	Unclassified
FBpRs1_20	FBa	Rice straw	1	High-quality	Bacteria	Bacteroidota	Bacteroidia	Cytophagales	Spirosomataceae	Dyadobacter	Unclassified
FBpRs1_21	FBa	Rice straw	1	High-quality	Bacteria	Bacteroidota	Bacteroidia	Flavobacteriales	Flavobacteriaceae	Flavobacterium	Unclassified
FBpRs1_22	FBa	Rice straw	1	High-quality	Bacteria	Actinomycetota	Actinomycetes	Mycobacteriales	Pseudonocardiaceae	Pseudonocardia	Pseudonocardia alni
FBpRs1_24	FBa	Rice straw	1	High-quality	Bacteria	Pseudomonadota	Gammaproteobacteria	Xanthomonadales	Xanthomonadaceae	Pseudoxanthomonas	Unclassified
FBpRs1_25	FBa	Rice straw	1	High-quality	Bacteria	Actinomycetota	Actinomycetes	Propionibacteriales	Propionibacteriaceae	Unclassified	Unclassified
FBpRs1_26	FBa	Rice straw	1	High-quality	Bacteria	Cyanobacteriota	Cyanobacteriia	Cyanobacteriales	Microcoleaceae	Planktothrix	Unclassified
FBpRs1_28	FBa	Rice straw	1	High-quality	Bacteria	Pseudomonadota	Alphaproteobacteria	Sphingomonadales	Sphingomonadaceae	Sphingomonas	Sphingomonas sp943913195
FBpRs1_29	FBa	Rice straw	1	High-quality	Bacteria	Bacteroidota	Bacteroidia	Sphingobacteriales	Sphingobacteriaceae	Sphingobacterium	Sphingobacterium corticibacterium
FBpRs1_3	FBa	Rice straw	1	High-quality	Bacteria	Pseudomonadota	Gammaproteobacteria	Burkholderiales	Burkholderiaceae	Herbaspirillum	Herbaspirillum huttiense
FBpRs1_30	FBa	Rice straw	1	High-quality	Bacteria	Bacteroidota	Bacteroidia	Cytophagales	Spirosomataceae	Siphonobacter	Unclassified
FBpRs1_31	FBa	Rice straw	1	High-quality	Bacteria	Pseudomonadota	Alphaproteobacteria	Sphingomonadales	Sphingomonadaceae	Sphingomonas_I	Unclassified
FBpRs1_32	FBa	Rice straw	1	High-quality	Bacteria	Actinomycetota	Actinomycetes	Actinomycetales	Dermatophilaceae	Phycicoccus	Phycicoccus jejuensis
FBpRs1_33	FBa	Rice straw	1	High-quality	Bacteria	Actinomycetota	Actinomycetes	Actinomycetales	Microbacteriaceae	Agrococcus	Agrococcus terreus
FBpRs1_34	FBa	Rice straw	1	High-quality	Bacteria	Actinomycetota	Actinomycetes	Mycobacteriales	Mycobacteriaceae	Mycobacterium	Unclassified
FBpRs1_35	FBa	Rice straw	1	High-quality	Bacteria	Bacteroidota	Bacteroidia	Sphingobacteriales	Sphingobacteriaceae	Sphingobacterium	Sphingobacterium sp001586775
FBpRs1_36	FBa	Rice straw	1	High-quality	Bacteria	Actinomycetota	Actinomycetes	Mycobacteriales	Pseudonocardiaceae	Actinosynnema	Actinosynnema auranticum
FBpRs1_38	FBa	Rice straw	1	Mid-quality	Bacteria	Bacteroidota	Bacteroidia	Sphingobacteriales	Sphingobacteriaceae	Sphingobacterium	Sphingobacterium phlebotomi
FBpRs1_39	FBa	Rice straw	1	High-quality	Bacteria	Pseudomonadota	Alphaproteobacteria	UBA7879	UBA5542	Unclassified	Unclassified
FBpRs1_4	FBa	Rice straw	1	Mid-quality	Bacteria	Actinomycetota	Actinomycetes	Actinomycetales	Microbacteriaceae	Leucobacter	Leucobacter sp020096995
FBpRs1_40	FBa	Rice straw	1	High-quality	Bacteria	Actinomycetota	Actinomycetes	Actinomycetales	Brevibacteriaceae	Brevibacterium	Brevibacterium sediminis
FBpRs1_41	FBa	Rice straw	1	High-quality	Bacteria	Actinomycetota	Actinomycetes	Actinomycetales	Beutenbergiaceae	Pseudactinotalea	Unclassified
FBpRs1_42	FBa	Rice straw	1	High-quality	Bacteria	Actinomycetota	Actinomycetes	Streptomycetales	Streptomycetaceae	Streptomyces	Streptomyces bacillaris
FBpRs1_43	FBa	Rice straw	1	High-quality	Bacteria	Pseudomonadota	Alphaproteobacteria	Rhizobiales	Beijerinckiaceae	Methylobacterium	Methylobacterium sp900112625
FBpRs1_44	FBa	Rice straw	1	High-quality	Bacteria	Pseudomonadota	Alphaproteobacteria	Rhizobiales	Methylopilaceae	Unclassified	Unclassified
FBpRs1_45	FBa	Rice straw	1	High-quality	Bacteria	Pseudomonadota	Alphaproteobacteria	Rhizobiales	Xanthobacteraceae	Pseudorhodoplanes	Unclassified
FBpRs1_46	FBa	Rice straw	1	Mid-quality	Bacteria	Actinomycetota	Actinomycetes	Propionibacteriales	Nocardioidaceae	Marmoricola	Unclassified
FBpRs1_47	FBa	Rice straw	1	High-quality	Bacteria	Actinomycetota	Actinomycetes	Actinomycetales	Microbacteriaceae	Microbacterium	Unclassified
FBpRs1_48	FBa	Rice straw	1	High-quality	Bacteria	Actinomycetota	Actinomycetes	Propionibacteriales	Propionibacteriaceae	Microlunatus	Unclassified
FBpRs1_49	FBa	Rice straw	1	Mid-quality	Bacteria	Actinomycetota	Actinomycetes	Mycobacteriales	Nakamurellaceae	Nakamurella	Nakamurella flava
FBpRs1_5	FBa	Rice straw	1	High-quality	Bacteria	Gemmatimonadota	Gemmatimonadetes	Longimicrobiales	Longimicrobiaceae	Longimicrobium	Unclassified
FBpRs1_50	FBa	Rice straw	1	High-quality	Bacteria	Actinomycetota	Actinomycetes	Mycobacteriales	Mycobacteriaceae	Mycobacterium	Unclassified
FBpRs1_51	FBa	Rice straw	1	Mid-quality	Bacteria	Actinomycetota	Actinomycetes	Actinomycetales	Kineosporiaceae	R-H-3	Unclassified
FBpRs1_52	FBa	Rice straw	1	High-quality	Bacteria	Actinomycetota	Actinomycetes	Mycobacteriales	Mycobacteriaceae	Mycobacterium	Mycobacterium anyangense
FBpRs1_53	FBa	Rice straw	1	High-quality	Bacteria	Pseudomonadota	Gammaproteobacteria	CAIQBE01	CAIQBE01	Unclassified	Unclassified
FBpRs1_54	FBa	Rice straw	1	High-quality	Bacteria	Pseudomonadota	Alphaproteobacteria	Sphingomonadales	Sphingomonadaceae	Sphingomonas_I	Unclassified
FBpRs1_55	FBa	Rice straw	1	High-quality	Bacteria	Actinomycetota	Actinomycetes	Actinomycetales	Microbacteriaceae	Microbacterium	Microbacterium sp003293595
FBpRs1_56	FBa	Rice straw	1	High-quality	Bacteria	Actinomycetota	Actinomycetes	Actinomycetales	Dermatophilaceae	Terracoccus	Unclassified
FBpRs1_57	FBa	Rice straw	1	High-quality	Bacteria	Actinomycetota	Actinomycetes	Mycobacteriales	Mycobacteriaceae	Mycobacterium	Mycobacterium arupense
FBpRs1_6	FBa	Rice straw	1	High-quality	Bacteria	Bacteroidota	Bacteroidia	Sphingobacteriales	Sphingobacteriaceae	Sphingobacterium	Sphingobacterium sp002500745
FBpRs1_7	FBa	Rice straw	1	High-quality	Bacteria	Bacteroidota	Bacteroidia	Cytophagales	Cyclobacteriaceae	Algoriphagus	Unclassified
FBpRs1_8	FBa	Rice straw	1	High-quality	Bacteria	Pseudomonadota	Alphaproteobacteria	Rhizobiales	Rhizobiaceae	Ochrobactrum_A	Ochrobactrum_A pseudogrignonensis
FBpNitRs1_10	FBaNit	Rice straw	1	High-quality	Bacteria	Actinomycetota	Thermoleophilia	Solirubrobacterales	Solirubrobacteraceae	Patulibacter	Unclassified
FBpNitRs1_11	FBaNit	Rice straw	1	High-quality	Bacteria	Bacteroidota	Bacteroidia	Sphingobacteriales	Sphingobacteriaceae	Sphingobacterium	Sphingobacterium sp002500745
FBpNitRs1_12	FBaNit	Rice straw	1	High-quality	Bacteria	Bacteroidota	Rhodothermia	Rhodothermales	Rubricoccaceae	Unclassified	Unclassified
FBpNitRs1_13	FBaNit	Rice straw	1	High-quality	Bacteria	Pseudomonadota	Gammaproteobacteria	Xanthomonadales	Xanthomonadaceae	Pseudoxanthomonas	Unclassified
FBpNitRs1_14	FBaNit	Rice straw	1	High-quality	Bacteria	Actinomycetota	Actinomycetes	Mycobacteriales	Nakamurellaceae	Nakamurella	Unclassified
FBpNitRs1_15	FBaNit	Rice straw	1	Mid-quality	Bacteria	Actinomycetota	Actinomycetes	Mycobacteriales	Mycobacteriaceae	Mycobacterium	Unclassified
FBpNitRs1_16	FBaNit	Rice straw	1	High-quality	Bacteria	Actinomycetota	Actinomycetes	Mycobacteriales	Pseudonocardiaceae	Pseudonocardia	Pseudonocardia alni
FBpNitRs1_17	FBaNit	Rice straw	1	High-quality	Bacteria	Pseudomonadota	Alphaproteobacteria	Rhizobiales	Rhizobiaceae	Aureimonas	Aureimonas altamirensis
FBpNitRs1_18	FBaNit	Rice straw	1	Mid-quality	Bacteria	Chloroflexota	Chloroflexia	Thermomicrobiales	UBA6265	CADCWK01	Unclassified
FBpNitRs1_19	FBaNit	Rice straw	1	High-quality	Bacteria	Pseudomonadota	Alphaproteobacteria	Rhodobacterales	Rhodobacteraceae	Paracoccus	Paracoccus marcusii
FBpNitRs1_2	FBaNit	Rice straw	1	High-quality	Bacteria	Actinomycetota	Actinomycetes	Streptosporangiales	Streptosporangiaceae	Nocardiopsis	Unclassified
FBpNitRs1_20	FBaNit	Rice straw	1	High-quality	Bacteria	Deinococcota	Deinococci	Deinococcales	Trueperaceae	Truepera	Unclassified
FBpNitRs1_21	FBaNit	Rice straw	1	Mid-quality	Bacteria	Bacteroidota	Bacteroidia	Sphingobacteriales	Sphingobacteriaceae	Sphingobacterium	Sphingobacterium griseoflavum
FBpNitRs1_22	FBaNit	Rice straw	1	High-quality	Bacteria	Pseudomonadota	Alphaproteobacteria	Rhizobiales	Beijerinckiaceae	Methylobacterium	Methylobacterium sp900112625
FBpNitRs1_23	FBaNit	Rice straw	1	High-quality	Bacteria	Pseudomonadota	Gammaproteobacteria	Pseudomonadales	Cellvibrionaceae	UBA5868	Unclassified
FBpNitRs1_24	FBaNit	Rice straw	1	High-quality	Bacteria	Actinomycetota	Actinomycetes	Propionibacteriales	Propionibacteriaceae	Avipropionibacterium	Unclassified
FBpNitRs1_25	FBaNit	Rice straw	1	High-quality	Bacteria	Pseudomonadota	Alphaproteobacteria	Rhodobacterales	Rhodobacteraceae	Amaricoccus	Unclassified
FBpNitRs1_26	FBaNit	Rice straw	1	High-quality	Bacteria	Actinomycetota	Actinomycetes	Actinomycetales	Micrococcaceae	Nesterenkonia	Nesterenkonia stercoripullorum
FBpNitRs1_27	FBaNit	Rice straw	1	High-quality	Bacteria	Actinomycetota	Actinomycetes	Mycobacteriales	Micromonosporaceae	Micromonospora	Micromonospora wenchangensis
FBpNitRs1_28	FBaNit	Rice straw	1	High-quality	Bacteria	Actinomycetota	Actinomycetes	Actinomycetales	Cellulomonadaceae	Cellulomonas	Cellulomonas taurus
FBpNitRs1_29	FBaNit	Rice straw	1	Mid-quality	Bacteria	Pseudomonadota	Alphaproteobacteria	Sphingomonadales	Sphingomonadaceae	Sphingomonas	Unclassified
FBpNitRs1_30	FBaNit	Rice straw	1	High-quality	Bacteria	Bacteroidota	Bacteroidia	Cytophagales	Spirosomataceae	Spirosoma	Unclassified
FBpNitRs1_31	FBaNit	Rice straw	1	High-quality	Bacteria	Actinomycetota	Actinomycetes	Actinomycetales	Dermatophilaceae	Marihabitans	Marihabitans melonis
FBpNitRs1_32	FBaNit	Rice straw	1	High-quality	Bacteria	Actinomycetota	Actinomycetes	Actinomycetales	Microbacteriaceae	Leucobacter	Leucobacter sp020096995
FBpNitRs1_33	FBaNit	Rice straw	1	Mid-quality	Bacteria	Actinomycetota	Actinomycetes	Propionibacteriales	Propionibacteriaceae	Unclassified	Unclassified
FBpNitRs1_34	FBaNit	Rice straw	1	High-quality	Bacteria	Actinomycetota	Actinomycetes	Actinomycetales	Quadrisphaeraceae	Pseudokineococcus	Pseudokineococcus lusitanus
FBpNitRs1_35	FBaNit	Rice straw	1	Mid-quality	Bacteria	Pseudomonadota	Alphaproteobacteria	Rhizobiales	Rhizobiaceae	Shinella	Shinella sumterensis
FBpNitRs1_36	FBaNit	Rice straw	1	High-quality	Bacteria	Actinomycetota	Actinomycetes	Streptomycetales	Streptomycetaceae	Streptomyces	Streptomyces olivaceus
FBpNitRs1_37	FBaNit	Rice straw	1	High-quality	Bacteria	Actinomycetota	Actinomycetes	Mycobacteriales	Mycobacteriaceae	Mycobacterium	Mycobacterium kyogaense
FBpNitRs1_38	FBaNit	Rice straw	1	High-quality	Bacteria	Actinomycetota	Actinomycetes	Streptosporangiales	Streptosporangiaceae	Nocardiopsis	Nocardiopsis flavescens
FBpNitRs1_39	FBaNit	Rice straw	1	Mid-quality	Bacteria	Pseudomonadota	Gammaproteobacteria	Burkholderiales	Burkholderiaceae	Unclassified	Unclassified
FBpNitRs1_40	FBaNit	Rice straw	1	High-quality	Bacteria	Pseudomonadota	Alphaproteobacteria	Rhizobiales	Rhizobiaceae	Ochrobactrum_A	Ochrobactrum_A pseudogrignonensis
FBpNitRs1_41	FBaNit	Rice straw	1	Mid-quality	Bacteria	Actinomycetota	Actinomycetes	Actinomycetales	Microbacteriaceae	Agrococcus	Agrococcus terreus
FBpNitRs1_42	FBaNit	Rice straw	1	High-quality	Bacteria	Armatimonadota	Fimbriimonadia	Fimbriimonadales	Fimbriimonadaceae	Fimbriimonas	Unclassified
FBpNitRs1_43	FBaNit	Rice straw	1	High-quality	Bacteria	Actinomycetota	Actinomycetes	Propionibacteriales	Nocardioidaceae	Aeromicrobium	Unclassified
FBpNitRs1_44	FBaNit	Rice straw	1	High-quality	Bacteria	Actinomycetota	Actinomycetes	Actinomycetales	Beutenbergiaceae	CALKWS01	Unclassified
FBpNitRs1_45	FBaNit	Rice straw	1	High-quality	Bacteria	Actinomycetota	Actinomycetes	Propionibacteriales	Propionibacteriaceae	Microlunatus	Unclassified
FBpNitRs1_46	FBaNit	Rice straw	1	High-quality	Bacteria	Bacteroidota	Bacteroidia	Sphingobacteriales	Sphingobacteriaceae	Olivibacter	Unclassified
FBpNitRs1_48	FBaNit	Rice straw	1	High-quality	Bacteria	Bacillota	Bacilli	Staphylococcales	Staphylococcaceae	Mammaliicoccus	Mammaliicoccus sciuri
FBpNitRs1_49	FBaNit	Rice straw	1	High-quality	Bacteria	Actinomycetota	Actinomycetes	Actinomycetales	Dermatophilaceae	Terracoccus	Unclassified
FBpNitRs1_5	FBaNit	Rice straw	1	High-quality	Bacteria	Bacteroidota	Kapaibacteriia	OLB7	OLB7	JAFDZV01	Unclassified
FBpNitRs1_7	FBaNit	Rice straw	1	High-quality	Bacteria	Chloroflexota	Chloroflexia	Chloroflexales	Kallotenuaceae	JACDGP01	Unclassified
FBpNitRs1_9	FBaNit	Rice straw	1	High-quality	Bacteria	Bacteroidota	Bacteroidia	Flavobacteriales	Flavobacteriaceae	Flavobacterium	Unclassified
FCentRs1_1	FCent	Rice straw	1	High-quality	Bacteria	Pseudomonadota	Alphaproteobacteria	Rhizobiales	Rhizobiaceae	Agrobacterium	Agrobacterium tumefaciens_B
FCentRs1_10	FCent	Rice straw	1	Mid-quality	Bacteria	Pseudomonadota	Gammaproteobacteria	Pseudomonadales	Moraxellaceae	Acinetobacter	Acinetobacter pittii
FCentRs1_11	FCent	Rice straw	1	High-quality	Bacteria	Bacteroidota	Bacteroidia	Chitinophagales	Chitinophagaceae	Niabella	Unclassified
FCentRs1_12	FCent	Rice straw	1	High-quality	Bacteria	Actinomycetota	Actinomycetes	Mycobacteriales	Mycobacteriaceae	Mycobacterium	Mycobacterium kyogaense
FCentRs1_13	FCent	Rice straw	1	High-quality	Bacteria	Actinomycetota	Actinomycetes	Mycobacteriales	Pseudonocardiaceae	Pseudonocardia	Pseudonocardia alni
FCentRs1_14	FCent	Rice straw	1	High-quality	Bacteria	Pseudomonadota	Alphaproteobacteria	Rhodobacterales	Rhodobacteraceae	Cereibacter_A	Cereibacter_A johrii
FCentRs1_15	FCent	Rice straw	1	High-quality	Bacteria	Actinomycetota	Actinomycetes	Mycobacteriales	Nakamurellaceae	Nakamurella	Unclassified
FCentRs1_16	FCent	Rice straw	1	High-quality	Bacteria	Pseudomonadota	Alphaproteobacteria	Rhizobiales	Rhizobiaceae	Aureimonas	Aureimonas altamirensis
FCentRs1_17	FCent	Rice straw	1	High-quality	Bacteria	Actinomycetota	Actinomycetes	Actinomycetales	Beutenbergiaceae	Pseudactinotalea	Unclassified
FCentRs1_18	FCent	Rice straw	1	High-quality	Bacteria	Bacteroidota	Bacteroidia	Cytophagales	Spirosomataceae	Siphonobacter	Unclassified
FCentRs1_19	FCent	Rice straw	1	High-quality	Bacteria	Pseudomonadota	Gammaproteobacteria	CAIQBE01	CAIQBE01	Unclassified	Unclassified
FCentRs1_2	FCent	Rice straw	1	High-quality	Bacteria	Actinomycetota	Actinomycetes	Actinomycetales	Microbacteriaceae	Leucobacter	Leucobacter sp020096995
FCentRs1_20	FCent	Rice straw	1	High-quality	Bacteria	Pseudomonadota	Gammaproteobacteria	Burkholderiales	Burkholderiaceae	Aquincola	Unclassified
FCentRs1_21	FCent	Rice straw	1	Mid-quality	Bacteria	Actinomycetota	Actinomycetes	Actinomycetales	Microbacteriaceae	Agrococcus	Agrococcus terreus
FCentRs1_22	FCent	Rice straw	1	High-quality	Bacteria	Myxococcota	Myxococcia	Myxococcales	Myxococcaceae	Unclassified	Unclassified
FCentRs1_23	FCent	Rice straw	1	High-quality	Bacteria	Actinomycetota	Acidimicrobiia	Acidimicrobiales	Iamiaceae	Iamia	Unclassified
FCentRs1_24	FCent	Rice straw	1	High-quality	Bacteria	Actinomycetota	Actinomycetes	Mycobacteriales	Mycobacteriaceae	Mycobacterium	Mycobacterium anyangense
FCentRs1_25	FCent	Rice straw	1	High-quality	Bacteria	Bacteroidota	Bacteroidia	Flavobacteriales	Weeksellaceae	Chryseobacterium	Unclassified
FCentRs1_26	FCent	Rice straw	1	High-quality	Bacteria	Pseudomonadota	Gammaproteobacteria	Xanthomonadales	Xanthomonadaceae	Luteimonas_D	Luteimonas_D abyssi
FCentRs1_27	FCent	Rice straw	1	High-quality	Bacteria	Actinomycetota	Actinomycetes	Mycobacteriales	Nakamurellaceae	Nakamurella	Unclassified
FCentRs1_28	FCent	Rice straw	1	Mid-quality	Bacteria	Gemmatimonadota	Gemmatimonadetes	Longimicrobiales	Longimicrobiaceae	Unclassified	Unclassified
FCentRs1_29	FCent	Rice straw	1	Mid-quality	Bacteria	Actinomycetota	Actinomycetes	Actinomycetales	Dermatophilaceae	Terracoccus	Unclassified
FCentRs1_30	FCent	Rice straw	1	High-quality	Bacteria	Pseudomonadota	Alphaproteobacteria	Rhizobiales	Rhizobiaceae	Aliihoeflea	Unclassified
FCentRs1_31	FCent	Rice straw	1	High-quality	Bacteria	Actinomycetota	Actinomycetes	Mycobacteriales	Mycobacteriaceae	Corynebacterium	Unclassified
FCentRs1_32	FCent	Rice straw	1	Mid-quality	Bacteria	Actinomycetota	Actinomycetes	Actinomycetales	Beutenbergiaceae	Litorihabitans	Unclassified
FCentRs1_34	FCent	Rice straw	1	High-quality	Bacteria	Pseudomonadota	Gammaproteobacteria	Pseudomonadales	Cellvibrionaceae	UBA5868	Unclassified
FCentRs1_35	FCent	Rice straw	1	High-quality	Bacteria	Bacillota	Bacilli	Bacillales	Bacillaceae	Bacillus	Bacillus altitudinis
FCentRs1_36	FCent	Rice straw	1	High-quality	Bacteria	Pseudomonadota	Alphaproteobacteria	Rhizobiales	Rhizobiaceae	Ochrobactrum_A	Ochrobactrum_A pseudogrignonensis
FCentRs1_39	FCent	Rice straw	1	High-quality	Bacteria	Actinomycetota	Actinomycetes	Actinomycetales	Brevibacteriaceae	Brevibacterium	Brevibacterium sediminis
FCentRs1_40	FCent	Rice straw	1	High-quality	Bacteria	Actinomycetota	Actinomycetes	Mycobacteriales	Mycobacteriaceae	Mycobacterium	Unclassified
FCentRs1_41	FCent	Rice straw	1	High-quality	Bacteria	Bacillota	Bacilli	Bacillales	Bacillaceae_H	Priestia	Priestia megaterium
FCentRs1_42	FCent	Rice straw	1	High-quality	Bacteria	Pseudomonadota	Alphaproteobacteria	Rhodobacterales	Rhodobacteraceae	Paracoccus	Paracoccus marcusii
FCentRs1_43	FCent	Rice straw	1	High-quality	Bacteria	Actinomycetota	Actinomycetes	Propionibacteriales	Propionibacteriaceae	Unclassified	Unclassified
FCentRs1_44	FCent	Rice straw	1	High-quality	Bacteria	Pseudomonadota	Gammaproteobacteria	Burkholderiales	Burkholderiaceae	Herbaspirillum	Herbaspirillum huttiense
FCentRs1_45	FCent	Rice straw	1	High-quality	Bacteria	Bacillota	Bacilli	Staphylococcales	Staphylococcaceae	Mammaliicoccus	Mammaliicoccus sciuri
FCentRs1_46	FCent	Rice straw	1	High-quality	Bacteria	Pseudomonadota	Alphaproteobacteria	Rhizobiales	Rhizobiaceae	Aureimonas	Aureimonas frigidaquae
FCentRs1_5	FCent	Rice straw	1	High-quality	Bacteria	Bacteroidota	Bacteroidia	Sphingobacteriales	Sphingobacteriaceae	Sphingobacterium	Sphingobacterium sp002500745
FCentRs1_7	FCent	Rice straw	1	High-quality	Bacteria	Cyanobacteriota	Cyanobacteriia	Cyanobacteriales	Microcoleaceae	Planktothrix	Unclassified
FCentRs1_8	FCent	Rice straw	1	High-quality	Bacteria	Pseudomonadota	Gammaproteobacteria	Pseudomonadales	Moraxellaceae	Acinetobacter	Acinetobacter sp013417555

### Sheet: Table S4
Table S4. Features and taxonomical annotation of MAGs recovered from soil samples.
Bin	Treatment	Matrix	Time	MAG	Domain	Phylum	Class	Order	Family	Genus	Species
ContSoil0_1	Cont	ContSoil0	0	High-quality	Bacteria	Actinomycetota	UBA4738	UBA4738	HRBIN12	CALGFI01	Unclassified
ContSoil0_11	Cont	ContSoil0	0	High-quality	Archaea	Thermoproteota	Nitrososphaeria	Nitrososphaerales	Nitrososphaeraceae	Nitrososphaera	Unclassified
ContSoil0_12	Cont	ContSoil0	0	High-quality	Bacteria	Actinomycetota	Acidimicrobiia	UBA5794	ZC4RG35	JARDZU01	Unclassified
ContSoil0_14	Cont	ContSoil0	0	High-quality	Bacteria	Pseudomonadota	Gammaproteobacteria	Burkholderiales	Gallionellaceae	Sideroxyarcus	Unclassified
ContSoil0_15	Cont	ContSoil0	0	Mid-quality	Bacteria	Desulfobacterota_E	Deferrimicrobia	Deferrimicrobiales	Deferrimicrobiaceae	Feb.35	Unclassified
ContSoil0_16	Cont	ContSoil0	0	High-quality	Bacteria	Acidobacteriota	Vicinamibacteria	Vicinamibacterales	2-12-FULL-66-21	Unclassified	Unclassified
ContSoil0_2	Cont	ContSoil0	0	High-quality	Bacteria	Actinomycetota	Thermoleophilia	Solirubrobacterales	70-9	Unclassified	Unclassified
ContSoil0_4	Cont	ContSoil0	0	High-quality	Bacteria	Actinomycetota	Thermoleophilia	Solirubrobacterales	Thermoleophilaceae	JACVRW01	Unclassified
ContSoil0_5	Cont	ContSoil0	0	High-quality	Bacteria	Actinomycetota	Thermoleophilia	Solirubrobacterales	70-9	Unclassified	Unclassified
ContSoil0_6	Cont	ContSoil0	0	Mid-quality	Bacteria	Actinomycetota	UBA4738	UBA4738	CALAEC01	CALAEC01	Unclassified
ContSoil0_7	Cont	ContSoil0	0	Mid-quality	Archaea	Methanobacteriota	Methanobacteria	Methanobacteriales	Methanobacteriaceae	Methanobacterium_D	Unclassified
ContSoil0_9	Cont	ContSoil0	0	High-quality	Bacteria	Pseudomonadota	Alphaproteobacteria	Rhizobiales	Methyloligellaceae	Methyloceanibacter	Unclassified
ContSoil1_1	Cont	ContSoil1	1	Mid-quality	Bacteria	Actinomycetota	UBA4738	UBA4738	HRBIN12	CALGFI01	Unclassified
ContSoil1_10	Cont	ContSoil1	1	High-quality	Bacteria	Acidobacteriota	Vicinamibacteria	Vicinamibacterales	2-12-FULL-66-21	Unclassified	Unclassified
ContSoil1_12	Cont	ContSoil1	1	High-quality	Bacteria	Actinomycetota	Thermoleophilia	Solirubrobacterales	Thermoleophilaceae	JACVRW01	Unclassified
ContSoil1_13	Cont	ContSoil1	1	High-quality	Bacteria	Tectomicrobia	Entotheonellia	J063	Unclassified	Unclassified	Unclassified
ContSoil1_15	Cont	ContSoil1	1	High-quality	Bacteria	Pseudomonadota	Alphaproteobacteria	Rhizobiales	Beijerinckiaceae	JAIXTM01	Unclassified
ContSoil1_17	Cont	ContSoil1	1	High-quality	Archaea	Thermoproteota	Nitrososphaeria	Nitrososphaerales	Nitrososphaeraceae	Nitrososphaera	Unclassified
ContSoil1_19	Cont	ContSoil1	1	High-quality	Bacteria	Actinomycetota	UBA4738	UBA4738	CALAEC01	CALAEC01	Unclassified
ContSoil1_2	Cont	ContSoil1	1	High-quality	Bacteria	Actinomycetota	Thermoleophilia	Solirubrobacterales	70-9	Unclassified	Unclassified
ContSoil1_3	Cont	ContSoil1	1	High-quality	Bacteria	Actinomycetota	Thermoleophilia	Solirubrobacterales	70-9	Unclassified	Unclassified
ContSoil1_4	Cont	ContSoil1	1	High-quality	Bacteria	Actinomycetota	Acidimicrobiia	UBA5794	ZC4RG35	JARDZU01	Unclassified
ContSoil1_5	Cont	ContSoil1	1	High-quality	Bacteria	Pseudomonadota	Gammaproteobacteria	Steroidobacterales	Steroidobacteraceae	Unclassified	Unclassified
ContSoil1_6	Cont	ContSoil1	1	High-quality	Bacteria	Acidobacteriota	Vicinamibacteria	Vicinamibacterales	2-12-FULL-66-21	JACCXG01	Unclassified
ContSoil1_7	Cont	ContSoil1	1	Mid-quality	Bacteria	Verrucomicrobiota	Verrucomicrobiae	Chthoniobacterales	Terrimicrobiaceae	Unclassified	Unclassified
FBpSoil0_1	FBa	FBpSoil0	0	High-quality	Bacteria	Actinomycetota	UBA4738	UBA4738	HRBIN12	CALGFI01	Unclassified
FBpSoil0_10	FBa	FBpSoil0	0	High-quality	Archaea	Thermoproteota	Nitrososphaeria	Nitrososphaerales	Nitrososphaeraceae	TH1177	Unclassified
FBpSoil0_14	FBa	FBpSoil0	0	High-quality	Bacteria	Actinomycetota	UBA4738	UBA4738	HRBIN12	CALGFI01	Unclassified
FBpSoil0_15	FBa	FBpSoil0	0	Mid-quality	Archaea	Thermoproteota	Nitrososphaeria	Nitrososphaerales	Nitrososphaeraceae	Nitrososphaera	Unclassified
FBpSoil0_16	FBa	FBpSoil0	0	High-quality	Bacteria	Acidobacteriota	Vicinamibacteria	Vicinamibacterales	2-12-FULL-66-21	Unclassified	Unclassified
FBpSoil0_18	FBa	FBpSoil0	0	High-quality	Bacteria	Actinomycetota	Thermoleophilia	Gaiellales	Gaiellaceae	GMQP-bins7	Unclassified
FBpSoil0_19	FBa	FBpSoil0	0	High-quality	Bacteria	Actinomycetota	Acidimicrobiia	UBA5794	ZC4RG35	JARDZU01	Unclassified
FBpSoil0_2	FBa	FBpSoil0	0	Mid-quality	Bacteria	Actinomycetota	Thermoleophilia	Solirubrobacterales	70-9	Unclassified	Unclassified
FBpSoil0_20	FBa	FBpSoil0	0	High-quality	Bacteria	Actinomycetota	Thermoleophilia	Solirubrobacterales	Thermoleophilaceae	JACVRW01	Unclassified
FBpSoil0_21	FBa	FBpSoil0	0	Mid-quality	Bacteria	Actinomycetota	Actinomycetes	Mycobacteriales	Micromonosporaceae	JAEZGP01	Unclassified
FBpSoil0_22	FBa	FBpSoil0	0	Mid-quality	Bacteria	Tectomicrobia	Entotheonellia	J063	Unclassified	Unclassified	Unclassified
FBpSoil0_23	FBa	FBpSoil0	0	Mid-quality	Bacteria	Pseudomonadota	Alphaproteobacteria	Rhizobiales	Methyloligellaceae	Methyloceanibacter	Unclassified
FBpSoil0_3	FBa	FBpSoil0	0	High-quality	Archaea	Thermoproteota	Nitrososphaeria	Nitrososphaerales	Nitrososphaeraceae	Nitrososphaera	Unclassified
FBpSoil0_4	FBa	FBpSoil0	0	High-quality	Bacteria	Actinomycetota	Thermoleophilia	Solirubrobacterales	70-9	Unclassified	Unclassified
FBpSoil0_5	FBa	FBpSoil0	0	High-quality	Bacteria	Actinomycetota	UBA4738	UBA4738	CALAEC01	CALAEC01	Unclassified
FBpSoil0_6	FBa	FBpSoil0	0	High-quality	Bacteria	Pseudomonadota	Gammaproteobacteria	Steroidobacterales	Steroidobacteraceae	Unclassified	Unclassified
FBpSoil0_7	FBa	FBpSoil0	0	High-quality	Bacteria	Acidobacteriota	Vicinamibacteria	Vicinamibacterales	2-12-FULL-66-21	Unclassified	Unclassified
FBpSoil0_8	FBa	FBpSoil0	0	High-quality	Bacteria	Patescibacteria	Microgenomatia	UBA10105	UBA927	UBA927	Unclassified
FBpSoil1_1	FBa	FBpSoil1	1	High-quality	Bacteria	Actinomycetota	UBA4738	UBA4738	HRBIN12	CALGFI01	Unclassified
FBpSoil1_10	FBa	FBpSoil1	1	High-quality	Bacteria	Patescibacteria	Microgenomatia	UBA10105	UBA927	UBA927	Unclassified
FBpSoil1_12	FBa	FBpSoil1	1	High-quality	Bacteria	Acidobacteriota	Vicinamibacteria	Vicinamibacterales	2-12-FULL-66-21	Unclassified	Unclassified
FBpSoil1_13	FBa	FBpSoil1	1	High-quality	Bacteria	Actinomycetota	Thermoleophilia	Gaiellales	Gaiellaceae	GMQP-bins7	Unclassified
FBpSoil1_14	FBa	FBpSoil1	1	High-quality	Bacteria	Pseudomonadota	Alphaproteobacteria	Rhizobiales	Methyloligellaceae	Methyloceanibacter	Unclassified
FBpSoil1_17	FBa	FBpSoil1	1	High-quality	Bacteria	Actinomycetota	Acidimicrobiia	UBA5794	ZC4RG35	JARDZU01	Unclassified
FBpSoil1_19	FBa	FBpSoil1	1	High-quality	Bacteria	Acidobacteriota	Vicinamibacteria	Vicinamibacterales	2-12-FULL-66-21	Unclassified	Unclassified
FBpSoil1_2	FBa	FBpSoil1	1	High-quality	Bacteria	Actinomycetota	Thermoleophilia	Solirubrobacterales	70-9	Unclassified	Unclassified
FBpSoil1_20	FBa	FBpSoil1	1	Mid-quality	Archaea	Thermoproteota	Nitrososphaeria	Nitrososphaerales	Nitrososphaeraceae	Nitrososphaera	Unclassified
FBpSoil1_21	FBa	FBpSoil1	1	Mid-quality	Bacteria	Desulfobacterota_E	Deferrimicrobia	Deferrimicrobiales	Deferrimicrobiaceae	Feb.35	Unclassified
FBpSoil1_22	FBa	FBpSoil1	1	High-quality	Bacteria	Actinomycetota	Thermoleophilia	Solirubrobacterales	Thermoleophilaceae	JACVRW01	Unclassified
FBpSoil1_23	FBa	FBpSoil1	1	High-quality	Archaea	Thermoproteota	Nitrososphaeria	Nitrososphaerales	Nitrososphaeraceae	Nitrososphaera	Unclassified
FBpSoil1_3	FBa	FBpSoil1	1	High-quality	Bacteria	Actinomycetota	Thermoleophilia	Solirubrobacterales	70-9	Unclassified	Unclassified
FBpSoil1_4	FBa	FBpSoil1	1	High-quality	Bacteria	Actinomycetota	UBA4738	UBA4738	CALAEC01	CALAEC01	Unclassified
FBpSoil1_5	FBa	FBpSoil1	1	Mid-quality	Bacteria	Pseudomonadota	Gammaproteobacteria	Steroidobacterales	Steroidobacteraceae	Unclassified	Unclassified
FBpSoil1_9	FBa	FBpSoil1	1	High-quality	Bacteria	Verrucomicrobiota	Verrucomicrobiae	Chthoniobacterales	Terrimicrobiaceae	Unclassified	Unclassified
FBpNitSoil0_1	FBaNit	FBpNitSoil0	0	High-quality	Archaea	Thermoproteota	Nitrososphaeria	Nitrososphaerales	Nitrososphaeraceae	Nitrososphaera	Unclassified
FBpNitSoil0_10	FBaNit	FBpNitSoil0	0	Mid-quality	Bacteria	Verrucomicrobiota	Verrucomicrobiae	Chthoniobacterales	Terrimicrobiaceae	Terrimicrobium	Unclassified
FBpNitSoil0_12	FBaNit	FBpNitSoil0	0	High-quality	Bacteria	Actinomycetota	UBA4738	UBA4738	CALAEC01	CALAEC01	Unclassified
FBpNitSoil0_14	FBaNit	FBpNitSoil0	0	High-quality	Bacteria	Actinomycetota	Acidimicrobiia	Acidimicrobiales	Ilumatobacteraceae	Unclassified	Unclassified
FBpNitSoil0_15	FBaNit	FBpNitSoil0	0	High-quality	Bacteria	Actinomycetota	UBA4738	UBA4738	HRBIN12	CALGFI01	Unclassified
FBpNitSoil0_17	FBaNit	FBpNitSoil0	0	High-quality	Bacteria	Desulfobacterota_E	Deferrimicrobia	Deferrimicrobiales	Deferrimicrobiaceae	Feb.35	Unclassified
FBpNitSoil0_18	FBaNit	FBpNitSoil0	0	High-quality	Bacteria	Actinomycetota	Thermoleophilia	Solirubrobacterales	70-9	Unclassified	Unclassified
FBpNitSoil0_2	FBaNit	FBpNitSoil0	0	High-quality	Bacteria	Actinomycetota	Thermoleophilia	Solirubrobacterales	Thermoleophilaceae	JACVRW01	Unclassified
FBpNitSoil0_20	FBaNit	FBpNitSoil0	0	High-quality	Archaea	Thermoproteota	Nitrososphaeria	Nitrososphaerales	Nitrososphaeraceae	Nitrososphaera	Unclassified
FBpNitSoil0_21	FBaNit	FBpNitSoil0	0	High-quality	Bacteria	Pseudomonadota	Alphaproteobacteria	Rhizobiales	Methyloligellaceae	Methyloceanibacter	Unclassified
FBpNitSoil0_3	FBaNit	FBpNitSoil0	0	High-quality	Bacteria	Actinomycetota	Thermoleophilia	Solirubrobacterales	70-9	Unclassified	Unclassified
FBpNitSoil0_7	FBaNit	FBpNitSoil0	0	Mid-quality	Bacteria	Bacteroidota	Bacteroidia	Bacteroidales	Prolixibacteraceae	Draconibacterium	Unclassified
FBpNitSoil0_8	FBaNit	FBpNitSoil0	0	High-quality	Bacteria	Actinomycetota	Acidimicrobiia	UBA5794	ZC4RG35	JARDZU01	Unclassified
FBpNitSoil1_1	FBaNit	FBpNitSoil1	1	High-quality	Bacteria	Actinomycetota	Thermoleophilia	Solirubrobacterales	70-9	Unclassified	Unclassified
FBpNitSoil1_10	FBaNit	FBpNitSoil1	1	High-quality	Bacteria	Pseudomonadota	Gammaproteobacteria	Steroidobacterales	Steroidobacteraceae	Unclassified	Unclassified
FBpNitSoil1_11	FBaNit	FBpNitSoil1	1	High-quality	Bacteria	Acidobacteriota	Vicinamibacteria	Vicinamibacterales	2-12-FULL-66-21	Unclassified	Unclassified
FBpNitSoil1_13	FBaNit	FBpNitSoil1	1	High-quality	Archaea	Thermoproteota	Nitrososphaeria	Nitrososphaerales	Nitrososphaeraceae	Nitrososphaera	Unclassified
FBpNitSoil1_14	FBaNit	FBpNitSoil1	1	High-quality	Bacteria	Tectomicrobia	Entotheonellia	Entotheonellales	Entotheonellaceae	SXND01	Unclassified
FBpNitSoil1_15	FBaNit	FBpNitSoil1	1	High-quality	Bacteria	Actinomycetota	UBA4738	UBA4738	HRBIN12	CALGFI01	Unclassified
FBpNitSoil1_16	FBaNit	FBpNitSoil1	1	High-quality	Bacteria	Actinomycetota	Thermoleophilia	Gaiellales	Gaiellaceae	GMQP-bins7	Unclassified
FBpNitSoil1_17	FBaNit	FBpNitSoil1	1	High-quality	Bacteria	Pseudomonadota	Alphaproteobacteria	Rhizobiales	Methyloligellaceae	Methyloceanibacter	Unclassified
FBpNitSoil1_18	FBaNit	FBpNitSoil1	1	High-quality	Bacteria	Actinomycetota	Acidimicrobiia	UBA5794	ZC4RG35	JARDZU01	Unclassified
FBpNitSoil1_19	FBaNit	FBpNitSoil1	1	High-quality	Bacteria	Acidobacteriota	Vicinamibacteria	Vicinamibacterales	2-12-FULL-66-21	Unclassified	Unclassified
FBpNitSoil1_20	FBaNit	FBpNitSoil1	1	High-quality	Bacteria	Actinomycetota	Thermoleophilia	Solirubrobacterales	Thermoleophilaceae	JACVRW01	Unclassified
FBpNitSoil1_21	FBaNit	FBpNitSoil1	1	High-quality	Bacteria	Actinomycetota	UBA4738	UBA4738	CALAEC01	CALAEC01	Unclassified
FBpNitSoil1_23	FBaNit	FBpNitSoil1	1	High-quality	Bacteria	Acidobacteriota	Blastocatellia	RBC074	RBC074	JAJVID01	Unclassified
FBpNitSoil1_24	FBaNit	FBpNitSoil1	1	High-quality	Bacteria	Chloroflexota	Limnocylindria	Limnocylindrales	CSP1-4	UBA5189	Unclassified
FBpNitSoil1_4	FBaNit	FBpNitSoil1	1	Mid-quality	Bacteria	Pseudomonadota	Alphaproteobacteria	Rhizobiales	Xanthobacteraceae	VAZQ01	Unclassified
FBpNitSoil1_5	FBaNit	FBpNitSoil1	1	High-quality	Bacteria	Patescibacteria	Microgenomatia	UBA10105	UBA927	UBA927	Unclassified
FBpNitSoil1_7	FBaNit	FBpNitSoil1	1	Mid-quality	Bacteria	Gemmatimonadota	Gemmatimonadetes	Gemmatimonadales	GWC2-71-9	SZUA-320	Unclassified
FCentSoil0_1	FCent	FCentSoil0	0	High-quality	Bacteria	Actinomycetota	Thermoleophilia	Solirubrobacterales	Thermoleophilaceae	JACVRW01	Unclassified
FCentSoil0_10	FCent	FCentSoil0	0	High-quality	Bacteria	Tectomicrobia	Entotheonellia	J063	Unclassified	Unclassified	Unclassified
FCentSoil0_11	FCent	FCentSoil0	0	High-quality	Archaea	Thermoproteota	Nitrososphaeria	Nitrososphaerales	Nitrososphaeraceae	Nitrososphaera	Unclassified
FCentSoil0_14	FCent	FCentSoil0	0	High-quality	Bacteria	Acidobacteriota	Vicinamibacteria	Vicinamibacterales	2-12-FULL-66-21	Unclassified	Unclassified
FCentSoil0_15	FCent	FCentSoil0	0	High-quality	Bacteria	Actinomycetota	UBA4738	UBA4738	HRBIN12	CALGFI01	Unclassified
FCentSoil0_17	FCent	FCentSoil0	0	High-quality	Bacteria	Actinomycetota	Thermoleophilia	Gaiellales	Gaiellaceae	GMQP-bins7	Unclassified
FCentSoil0_18	FCent	FCentSoil0	0	High-quality	Bacteria	Actinomycetota	Thermoleophilia	Solirubrobacterales	70-9	Unclassified	Unclassified
FCentSoil0_19	FCent	FCentSoil0	0	High-quality	Bacteria	Pseudomonadota	Alphaproteobacteria	Rhizobiales	Methyloligellaceae	Methyloceanibacter	Unclassified
FCentSoil0_2	FCent	FCentSoil0	0	High-quality	Bacteria	Actinomycetota	Thermoleophilia	Solirubrobacterales	70-9	Unclassified	Unclassified
FCentSoil0_4	FCent	FCentSoil0	0	High-quality	Bacteria	Acidobacteriota	Vicinamibacteria	Vicinamibacterales	2-12-FULL-66-21	Unclassified	Unclassified
FCentSoil0_5	FCent	FCentSoil0	0	High-quality	Archaea	Thermoproteota	Nitrososphaeria	Nitrososphaerales	Nitrososphaeraceae	Nitrososphaera	Unclassified
FCentSoil0_6	FCent	FCentSoil0	0	High-quality	Bacteria	Actinomycetota	UBA4738	UBA4738	CALAEC01	CALAEC01	Unclassified
FCentSoil0_9	FCent	FCentSoil0	0	High-quality	Bacteria	Actinomycetota	Acidimicrobiia	UBA5794	ZC4RG35	JARDZU01	Unclassified
FCentSoil1_1	FCent	FCentSoil1	1	High-quality	Bacteria	Actinomycetota	UBA4738	UBA4738	HRBIN12	CALGFI01	Unclassified
FCentSoil1_10	FCent	FCentSoil1	1	High-quality	Archaea	Thermoproteota	Nitrososphaeria	Nitrososphaerales	Nitrososphaeraceae	TH1177	Unclassified
FCentSoil1_11	FCent	FCentSoil1	1	Mid-quality	Bacteria	Actinomycetota	Thermoleophilia	Solirubrobacterales	70-9	Unclassified	Unclassified
FCentSoil1_12	FCent	FCentSoil1	1	Mid-quality	Bacteria	Actinomycetota	Thermoleophilia	Solirubrobacterales	70-9	Unclassified	Unclassified
FCentSoil1_13	FCent	FCentSoil1	1	Mid-quality	Bacteria	Verrucomicrobiota	Verrucomicrobiae	Chthoniobacterales	Terrimicrobiaceae	Terrimicrobium	Unclassified
FCentSoil1_14	FCent	FCentSoil1	1	High-quality	Bacteria	Pseudomonadota	Alphaproteobacteria	Rhizobiales	Methyloligellaceae	Methyloceanibacter	Unclassified
FCentSoil1_15	FCent	FCentSoil1	1	High-quality	Bacteria	Actinomycetota	Acidimicrobiia	UBA5794	ZC4RG35	JARDZU01	Unclassified
FCentSoil1_16	FCent	FCentSoil1	1	High-quality	Bacteria	Actinomycetota	Thermoleophilia	Gaiellales	Gaiellaceae	GMQP-bins7	Unclassified
FCentSoil1_17	FCent	FCentSoil1	1	High-quality	Bacteria	Actinomycetota	Actinomycetes	Mycobacteriales	Micromonosporaceae	JAEZGP01	Unclassified
FCentSoil1_18	FCent	FCentSoil1	1	High-quality	Bacteria	Actinomycetota	UBA4738	UBA4738	CALAEC01	CALAEC01	Unclassified
FCentSoil1_19	FCent	FCentSoil1	1	High-quality	Bacteria	Actinomycetota	Thermoleophilia	Solirubrobacterales	Thermoleophilaceae	JACVRW01	Unclassified
FCentSoil1_2	FCent	FCentSoil1	1	High-quality	Bacteria	Acidobacteriota	Vicinamibacteria	Vicinamibacterales	2-12-FULL-66-21	Unclassified	Unclassified
FCentSoil1_21	FCent	FCentSoil1	1	High-quality	Bacteria	Acidobacteriota	Vicinamibacteria	Vicinamibacterales	2-12-FULL-66-21	Unclassified	Unclassified
FCentSoil1_23	FCent	FCentSoil1	1	High-quality	Archaea	Thermoproteota	Nitrososphaeria	Nitrososphaerales	Nitrososphaeraceae	Nitrososphaera	Unclassified
FCentSoil1_24	FCent	FCentSoil1	1	Mid-quality	Archaea	Thermoproteota	Nitrososphaeria	Nitrososphaerales	Nitrososphaeraceae	Nitrososphaera	Unclassified
FCentSoil1_4	FCent	FCentSoil1	1	Mid-quality	Bacteria	Pseudomonadota	Alphaproteobacteria	Rhizobiales	Methyloligellaceae	Methyloceanibacter	Unclassified
FCentSoil1_5	FCent	FCentSoil1	1	Mid-quality	Bacteria	Pseudomonadota	Gammaproteobacteria	Steroidobacterales	Steroidobacteraceae	Unclassified	Unclassified
FCentSoil1_8	FCent	FCentSoil1	1	High-quality	Bacteria	Patescibacteria	Microgenomatia	UBA10105	UBA927	UBA927	Unclassified
FCentSoil1_9	FCent	FCentSoil1	1	Mid-quality	Bacteria	Acidobacteriota	Thermoanaerobaculia	UBA5066	Gp7-AA6	Gp7-AA6	Unclassified

### Sheet: Table S5
Table S5. Normality test obtained by the Shapiro method, Kruskal-Wallis test over the effect of the treatments on β‑Glucosidase experimental activity in soil samples, and nonparametric pairwise multiple comparisons obtained using the Dunn test.
Shapiro test	Value
W	0.9112
p-value	0.03243
Kruskal-Wallis	Value
χ2	22.204
df	7
p-value	0.002343
Dunn Comparison	Z	P.unadj	P.adj	P.adj
ContSoil0 - ContSoil1	1.23083	0.218387	1	1
ContSoil0 - FBaNitSoil0	0.0572478	0.954348	1	1
ContSoil1 - FBaNitSoil0	-1.17358	0.240563	1	1
ContSoil0 - FBaNitSoil1	-2.43303	0.014973	0.419244	0.419244
ContSoil1 - FBaNitSoil1	-3.66386	0.00024844	0.00695641	0.00695641
FBaNitSoil0 - FBaNitSoil1	-2.49028	0.0127643	0.3574	0.3574
ContSoil0 - FBaSoil0	-0.228991	0.818876	1	1
ContSoil1 - FBaSoil0	-1.45982	0.14434	1	1
FBaNitSoil0 - FBaSoil0	-0.286239	0.774695	1	1
FBaNitSoil1 - FBaSoil0	2.20404	0.0275215	0.770602	0.770602
ContSoil0 - FBaSoil1	-0.457982	0.646965	1	1
ContSoil1 - FBaSoil1	-1.68881	0.0912558	1	1
FBaNitSoil0 - FBaSoil1	-0.51523	0.606392	1	1
FBaNitSoil1 - FBaSoil1	1.97505	0.0482626	1	1
FBaSoil0 - FBaSoil1	-0.228991	0.818876	1	1
ContSoil0 - FCentSoil0	1.23083	0.218387	1	1
ContSoil1 - FCentSoil0	0	1	1	1
FBaNitSoil0 - FCentSoil0	1.17358	0.240563	1	1
FBaNitSoil1 - FCentSoil0	3.66386	0.00024844	0.00695641	0.00695641
FBaSoil0 - FCentSoil0	1.45982	0.14434	1	1
FBaSoil1 - FCentSoil0	1.68881	0.0912558	1	1
ContSoil0 - FCentSoil1	-1.57431	0.115415	1	1
ContSoil1 - FCentSoil1	-2.80514	0.00502944	0.140824	0.140824
FBaNitSoil0 - FCentSoil1	-1.63156	0.102772	1	1
FBaNitSoil1 - FCentSoil1	0.858717	0.390497	1	1
FBaSoil0 - FCentSoil1	-1.34532	0.178521	1	1
FBaSoil1 - FCentSoil1	-1.11633	0.26428	1	1
FCentSoil0 - FCentSoil1	-2.80514	0.00502944	0.140824	0.140824
